# Assembly and operation of a cooling stage to immobilize *C. elegans* on their culture plates

**DOI:** 10.1101/2023.02.03.526998

**Authors:** Yao L. Wang, Noa William Franklin Grooms, Claire Ma, Samuel H. Chung

**Affiliations:** Northeastern University, Department of Bioengineering, 360 Huntington Avenue, Boston, MA 02115

**Author notes:** **Corresponding author**: Samuel Chung; 360 Huntington Avenue; Boston, MA 02115. **Author contributions**: Several people contributed to the work described in this paper. SHC conceived the idea. YLW designed the stage and its assembly and operation protocols. YLW, NWFG, and CM refined the assembly and operation protocols. SHC supervised the work and the development of the manuscript. YLW wrote the first draft of the manuscript; all authors subsequently took part in the revision process and approve the final copy of the manuscript.

**Keywords:** *Caenorhabditis elegans*, animal cooling, cooling immobilization, animal processing, imaging, microscopy

## Abstract

High-resolution *in vivo* microscopy approaches can reveal subtle information and fine details inside the model animal *Caenorhabditis elegans* (*C. elegans*) but requires strong animal immobilization. Unfortunately, most current immobilization techniques require substantial manual effort, rendering high-resolution imaging low-throughput. We greatly simplify the *C. elegans* immobilization procedure by using a cooling approach that can easily immobilize entire populations of *C. elegans* directly on their cultivation plates. The cooling stage can establish and maintain a wide range of temperatures on the cultivation plate and ensures even temperature distribution across the agarose surface. In this article, we document the whole process of building the cooling stage from scratch. We envision that a typical researcher can build an operational cooling stage in their lab following our protocol without difficulty. We show how to utilize the cooling stage under three protocols, which have advantages for different experiments. We also show an example cooling profile of the stage as it approaches its final temperature and include some helpful tips in using cooling immobilization.
