## Supplementary material for "Assembly and operation of a cooling stage to immobilize *C. elegans* on their culture plates": Materials List

### Sheet: Sheet1
Name of Material/ Equipment	Company	Catalog Number	Comments/Description
copper plate	arbitrary	N/A	Machined from a 170x120x3 mm 99.9% pure copper sheet. See supplementary for 2D drawing for manufacturing.
sapphire window	Altos Photonics, Inc.	N/A	Contact Altos for custom order.
			size Ø 80mm, 3mm thick
			surface quality 60-40s/d
			uncoated
multistage peltier	DigiKey	TEC1-12706	thermoelectric cooling device
			size 40*40*7.05 mm
			Umax 16.1 V
			Imax 8.5 A
			ΔTmax @ Th 85°C @ 27°C
			Qmax @ Th 51.6W @ 27°C
			resistance 1.65 Ω
copper cooling block	Kalolary	N/A	40*40mm
			internal fin thickness 0.5mm
radiator	Clyxgs or DIYhzWater	N/A	12 pipe aluminum heat exchanger cooling water drain row with two 120mm fans
bracket	N/A	N/A	3D printed using 1.75mm PLA filament. See supplementary for 3D model.
isolation base	N/A	N/A	3D printed using 1.75mm PLA filament. See supplementary for 3D model.
pump tank	Yosoo	SC-300T	input power DC 12V
			flow rate 300L/h max
12-V power supply	ANYTITI		output DC 12V +/-0.5V, 5A
			power 60W
tunable power supply	Kungber		voltage range 0 – 30V
			current range 0 – 10A
			linear Power Supply with 4-Digits
			coarse and fine adjustments with alligator leads
breadboard	DEYUE	7545924028	400 pin solderless board kit for DIY electric connection
Nalgene™ 50 Platinum-Cured Silicone Tubing	ThermoScientific	14-176-332E	ultrasoft tube
			durometer hardness Shore A, 50
			inner diameter 1/4 in
			outer diameter 9.5 mm
digital thermocouple thermometer	Proster	4333090752	dual channel thermometer with two K-type thermocouple probes
			measuring range -50-300°C
			accuracy ±1.5%
			resolution 0.1°C /°F＜1000°
thermal paste	Corsair	XTM50	reduce thermal impedance between surfaces
			thermal conductivity 5.0W/mK
packaging tape	arbitrary		4 inch wide to cover the copper plate
jumper wires	arbitrary		for electronic connection
8-32 screw	arbitrary		for bracket fixation

### Sheet: DV-IDENTITY-0
#VALUE!	#VALUE!	#VALUE!	#VALUE!	#VALUE!	#VALUE!	#VALUE!	#VALUE!	#VALUE!	0	#VALUE!	0	0	#VALUE!	0	AAAAAH384Q8=
